# *In situ* Proteomics Unveils Specialized Domains for Extrasynaptic Signaling on Neuronal Cilia

**DOI:** 10.1101/2025.09.10.675452

**Authors:** Chia-Hsiang Chang, Van Ngu Trinh, Nidhi Rani Lokesh, Catalina Kretschmar Montecinos, Mark E. Pownall, Marian Kalocsay, Maxence V. Nachury

**Affiliations:** Department of Ophthalmology, University of California, San Francisco, CA 94143, USA; Smith Cardiovascular Research Institute, University of California San Francisco; CA 94143, USA; Department of Experimental Radiation Oncology, The University of Texas MD Anderson Cancer Center, Houston, TX 77030, USA; Department of Biochemistry and Biophysics, University of California, San Francisco, San Francisco, CA 94143, USA

## Abstract

Neuronal cilia have emerged as crucial signaling hubs, yet their molecular composition and integration with synaptic communication remain poorly understood. Using a newly developed *Arl13b-TurboID* mouse model, we achieved robust cilia-specific biotinylation and proteomic profiling across diverse tissues and cell types. Comparative proteomics revealed striking tissue-specific specialization, with neuronal cilia uniquely enriched in synaptic proteins, adhesion molecules, and neurotransmitter receptors. Surprisingly, several signaling and adhesion molecules localize to neuronal cilia in discrete nanodomains maintained by active retrieval mechanisms. In the mouse cortex, expansion microscopy revealed that the NMDA receptor subunit GluN1 is organized in nanodomains on neuronal ciliary membranes, which are precisely positioned to sample neurotransmitter efflux from neighboring glutamatergic synapses. These findings establish neuronal cilia as specialized extrasynaptic signaling platforms, with nanoscale organization enabling them to integrate local synaptic cues and modulate neuronal connectivity.
