## Supplementary material for "*In situ* Proteomics Unveils Specialized Domains for Extrasynaptic Signaling on Neuronal Cilia": Table S5

### Sheet: Decreased in V358A-TurboID
Proteins enriched in TurboID compared to V358A-TurboID
N-PER1													WGA
GeneSymbol	TurboID_1	TurboID_2	TurboID_3	VA-TurboID_1	VA-TurboID_2	VA-TurboID_3	Peptide	Cluster	p-Value (TurboID v.s. V358A-TurboID)				GeneSymbol	TurboID_1	TurboID_2	TurboID_3	VA-TurboID_1	VA-TurboID_2	VA-TurboID_3	Cluster	Peptide	p-value (Turbo v.s. V358A-TurboID)
Map4	10.5369	8.9407	8.79975	3.53256	4.59969	3.68316	4	11	0.00248963				Crym	6.71215	7.65952	8.09667	2.07825	3.14382	2.91851	15	2	0.000997256
Tln2	9.72608	9.51564	8.77067	7.53382	8.10921	7.7697	3	10	0.0169677				Ift172	6.65341	7.86252	7.2983	5.11116	5.50706	5.06	15	2	0.0169937
Arhgap32	7.21663	6.06758	6.38023	8.79713	9.39897	7.72508	5	10	0.0300318				Septin3	6.15085	6.81254	6.0729	5.78659	5.27763	5.26529	4	2	0.040639
Ermn	7.49546	7.76478	7.70457	6.98378	6.75978	6.22872	3	10	0.0346539				Cct8	5.36636	5.69181	5.55406	6.37075	6.08271	5.84752	7	5	0.0437995
Slc4a4	9.86184	8.45107	9.19769	6.45113	7.79507	5.42558	4	10	0.0414365	sodium-bicarbonate co-transporter (NBC)			Nptxr	6.45792	9.02765	8.57773	4.40793	6.79843	4.06225	15	2	0.0667135
Slc3a2	8.37484	8.3338	7.89815	6.26308	7.32225	5.90485	3	8	0.0442523	Large neutral amino acid transporter (LAT1)			Snap91	4.63744	5.26439	5.52275	6.17584	5.89093	5.66698	7	10	0.0798141
Ahnak	7.63423	5.96353	6.40932	9.27921	10.2171	7.74333	96	10	0.0585282				Ahcyl1	5.08746	6.07658	5.68026	6.49744	6.04526	6.72609	7	7	0.0901852
Atp1a3	8.28004	7.82647	7.96764	6.66378	7.29276	5.9286	12	8	0.0588663				Robo2	6.01782	6.8885	6.8935	6.22682	5.58644	5.45256	4	3	0.0908686
Ivd	7.8619	7.66472	7.86869	7.06903	6.4476	5.79681	2	8	0.0614503				Mrps31	5.54698	6.0502	5.67604	6.20674	6.20953	6.18043	7	8	0.0992427
Atp1b1	8.06828	8.07342	7.96031	6.49519	7.58101	5.56805	7	8	0.124555				Psmb7	5.76341	5.27885	5.85115	6.49721	5.85843	6.112	4	4	0.111045
Atp1a1	8.09048	7.66608	8.30201	6.52452	7.80773	6.14014	27	8	0.128752				Mag	8.225	6.61502	6.37044	4.97045	4.47674	6.67373	6	5	0.128638
Slc1a2	9.3423	8.67249	7.55003	6.74626	8.43127	6.34795	4	10	0.180868				Mbp	4.76933	5.43133	5.48654	5.65876	5.44397	6.39304	7	7	0.180354
Cct5	7.22567	7.64789	6.8043	6.6602	7.00747	5.5803	2	8	0.194824				Scn1a	5.34549	5.93708	5.95159	6.41094	5.92616	6.03823	4	5	0.20561
Atp2b1	7.91347	7.72089	7.66461	6.70443	7.7653	6.16849	8	8	0.19671				Fam171b	6.921	5.92113	6.74118	5.92309	5.92715	6.15034	7	3	0.224395
Atp1a2	7.72298	7.69185	8.17165	6.43323	7.8183	5.41558	11	8	0.196995				Rtn4	4.72003	5.89385	5.46917	6.48023	5.48839	5.98601	7	29	0.237377
Actn2	6.60129	8.1714	7.2976	6.1384	7.25733	5.25306	2	8	0.200474				Pcdh1	5.79217	6.44799	6.72986	5.66315	6.12497	5.86556	4	4	0.253387
Syt1	6.90669	7.8009	8.07004	6.34382	7.64458	5.83453	13	8	0.211832				Tnks1bp1	4.34648	5.86641	5.95452	6.97718	5.84377	5.86225	7	5	0.268449
Agfg1	7.74676	6.98322	7.30505	8.62912	9.27315	7.21706	3	10	0.226585				Plppr4	6.00668	6.47339	7.03181	6.15447	6.34751	5.68305	4	3	0.291219
Stx1b	7.51723	8.55157	8.41883	6.32132	8.35449	5.47894	5	8	0.22676				Neo1	5.49621	6.77632	6.70962	5.71355	5.53861	6.01416	7	3	0.30161
Arl13b	8.85981	8.48742	6.61758	6.99288	7.58719	5.50852	3	10	0.237606				Nefm	5.62672	6.07346	5.91586	7.30909	5.40814	7.32952	4	2	0.330564
Srcin1	8.66249	7.30575	7.71112	8.33781	8.99617	8.27253	12	10	0.254919				Fam171a1	5.59121	6.15553	6.11268	5.80617	6.54611	6.47701	7	2	0.342195
Epb41l1	8.32785	7.32419	7.31026	8.51391	8.97717	7.50341	8	10	0.289656				Arl13b	7.74862	6.79337	5.1294	6.05193	4.92315	6.02009	6	3	0.373884
Pkm	6.65064	7.46869	7.33804	5.89084	7.5029	4.66265	30	8	0.300349				Sv2b	5.58981	7.52004	7.60556	6.35473	6.50033	5.67009	15	5	0.387873
Tnks1bp1	8.29152	6.14873	6.64846	7.31078	9.25948	7.64507	3	10	0.303926				Arhgap26	5.64009	7.34212	7.48295	5.95178	6.88496	5.53429	15	2	0.390908
Snca	9.25225	7.96411	8.21829	9.17786	10.2	8.37631	3	10	0.310344				Kiaa0513	5.20063	6.57183	6.65868	5.50982	5.61738	5.84124	4	4	0.411146
Tppp	8.00522	7.27473	7.5157	5.76349	8.11964	5.78197	4	8	0.312581				Slc1a2	6.24527	7.09195	6.88028	5.60575	6.95551	6.45983	4	12	0.450693
Anxa6	6.56634	7.65885	7.76557	6.19959	7.62322	4.21661	8	8	0.314547				Aqp4	5.32658	5.71416	6.43858	5.08775	4.98496	6.16302	4	2	0.453003
Ube2v2	7.59439	7.06947	7.76869	6.37176	7.84144	5.10677	3	8	0.318505				Hepacam	6.51632	5.95743	6.50595	5.38262	5.8764	6.66382	7	2	0.460998
Glo1	7.10488	10.3222	7.45703	6.04866	8.28326	6.23105	3	10	0.318618				Spata2	5.82454	6.48299	5.4474	6.02033	5.65094	5.10077	4	3	0.463185
Slc9a3r1	6.88381	6.80233	7.48025	8.12379	9.06435	6.68901	3	10	0.320195				Snap25	6.59158	5.24022	6.45514	5.92758	6.03243	5.00953	7	2	0.463779
Bsg	8.05996	7.57919	7.6519	6.0957	8.33376	5.32742	2	8	0.320674				Tenm4	5.595	6.81685	6.64973	6.17016	5.95796	5.95886	4	11	0.486581
Hras	6.6648	7.35313	8.28384	6.31354	7.73969	5.7342	2	8	0.33426				Gpm6b	6.08147	7.29971	6.99061	6.63261	6.52553	6.33086	15	3	0.50843
Slc4a10	6.23209	7.15404	7.07333	8.21903	9.15291	6.26888	2	10	0.3392				Syp	5.78833	7.0069	6.88467	6.32867	6.51446	5.90904	15	5	0.52422
Txn	9.14074	7.11292	7.21379	9.00651	8.47645	8.43241	4	10	0.341546				Pcdh9	5.61919	6.53276	6.98058	5.76807	5.73026	6.66916	4	2	0.560683
Ist1	8.8244	6.76598	8.88924	6.91938	8.4335	6.04053	2	10	0.356198				Dagla	5.84202	6.88877	5.95145	5.74206	6.25969	5.97207	4	3	0.566445
Atp6v0d1	6.68722	7.10234	7.59789	6.40232	7.4441	4.87917	4	8	0.357804				Myl12b	5.18445	6.81964	6.94401	7.05974	6.74189	6.32459	15	3	0.570209
Pfkl	6.47953	7.12174	7.31053	5.77963	7.53341	4.69884	4	8	0.363514				Pcdh10	5.08068	6.41174	6.64569	6.34119	6.19238	6.51757	4	2	0.5984
Ncdn	6.8415	7.14937	7.97822	6.34584	7.77786	5.13435	5	8	0.365021				Atp2b4	5.56061	7.24227	7.09532	6.06576	6.924	5.85386	15	2	0.612176
Dnm1	6.6978	7.24011	7.55933	6.041	7.76315	4.69388	24	8	0.378468				Sv2c	5.7028	6.68346	6.8656	5.98689	5.98483	6.61052	4	4	0.62733
Dlgap2	7.85105	7.75158	6.70756	6.77187	7.61597	6.40849	2	8	0.379769				Akap5	5.10951	5.9491	5.9934	5.76661	6.0585	5.67834	4	9	0.664632
Cplx3	7.79697	6.84402	7.88329	8.49342	9.48953	6.99882	2	10	0.384094				Ank2	5.03648	6.62647	6.2757	6.01152	5.8238	5.45461	4	44	0.705524
Snap25	10.341	8.66605	8.74486	8.12847	9.67661	7.60474	4	10	0.399672				Stim1	6.11609	6.30701	4.87362	5.92134	5.50955	6.51832	7	2	0.709042
Rtn4	7.67745	8.19674	8.17687	7.62545	8.30616	6.31683	4	10	0.41403				Map6	5.37901	6.09113	5.92198	5.74652	5.73496	5.6343	7	18	0.711506
Myo1d	6.2627	7.48775	7.33629	5.46595	7.91641	4.62206	2	8	0.414043				Inpp5e	5.2147	5.40345	6.1257	5.42198	5.37702	5.60846	4	2	0.729396
Cap1	7.58892	7.07792	7.55716	6.29554	8.13327	5.0509	4	8	0.41499				Dock7	5.20504	6.86334	6.3217	6.48594	5.90688	5.38138	4	9	0.745279
Bin1	8.38162	7.52956	7.11199	7.68766	9.11266	7.82268	4	10	0.417575				Hnrnpk	5.24114	7.13891	6.6146	6.45001	6.64959	5.1323	15	2	0.748752
Add2	7.50035	7.77685	7.15151	6.71135	8.01101	5.74382	10	8	0.426655				Epb41l1	5.37974	6.38842	5.80817	6.07684	5.96106	5.81659	7	11	0.784679
Hars1	7.30177	6.77308	8.29509	6.83558	7.96524	4.43716	2	8	0.430847				Washc2	5.05979	6.45092	6.15398	6.29189	6.18686	5.58395	4	14	0.798927
Atp6v1a	6.92756	7.19671	7.47508	6.40904	7.81944	4.86839	19	8	0.431727				Capzb	5.16648	7.12807	6.59415	6.40304	6.23648	5.83985	15	11	0.840887
Sptbn1	6.67942	7.14782	7.34605	6.25682	7.62973	5.43996	56	8	0.440854				Gpr158	5.4451	6.92152	6.18789	6.1121	6.07848	6.13158	4	11	0.872597
Mical3	7.16983	7.37037	7.4914	6.98785	7.68595	6.10694	4	8	0.459267				Sipa1l1	5.05047	6.77014	6.84256	6.78748	6.09854	5.45071	4	3	0.885329
Mapk10	6.92036	7.38778	7.67632	6.38711	8.03086	5.61165	2	8	0.461824				Camkv	5.03093	6.19108	6.48111	6.23233	5.97471	5.27275	4	6	0.895717
Actn1	7.57064	7.42421	7.5441	6.60127	8.25786	5.79106	3	8	0.47735				Gabbr1	5.49979	6.72182	6.129	6.25499	6.09557	6.14992	4	7	0.900845
Rtn3	8.61617	7.4212	7.46808	7.85544	9.46982	7.76724	4	10	0.483045				Psmd6	5.54037	5.83885	5.1585	6.47161	4.58939	5.25192	4	8	0.907709
Gpi	6.73431	7.18842	7.59871	6.06135	8.18161	4.62197	8	8	0.484662				Mrpl3	5.43049	6.09818	6.78907	6.57719	5.67678	6.2365	4	2	0.909588
Cap2	6.72688	7.06923	6.83508	6.1469	7.58852	5.06878	4	8	0.492656				Dnajc6	5.05201	6.39411	6.69236	6.05035	7.96208	4.36928	15	2	0.948558
Cltc	6.74223	7.11344	7.37522	6.00707	8.08083	4.93341	65	8	0.51084				Ncam1	6.32823	5.53106	5.3952	5.76633	5.4577	6.08662	6	74	0.95957
Atp6v1c1	7.23063	7.27136	7.38471	6.16724	8.34013	5.18733	8	8	0.515107				Fam171a2	5.81975	6.18225	6.46753	6.78949	6.04065	5.69845	7	3	0.96099
Asrgl1	7.14825	7.7336	8.2858	6.08114	8.93695	5.79627	2	8	0.522636				Cttn	5.81491	5.82877	5.82747	6.26752	5.67929	5.56029	7	3	0.961275
Fermt2	8.07958	7.2494	7.1128	7.80566	8.56135	7.14057	3	10	0.52728				Myo6	5.24677	5.7065	5.88921	5.82575	5.41863	5.61783	7	71	0.978289
Ldhb	6.58711	7.37047	7.67599	6.23373	8.27774	4.92724	13	8	0.538466				Sptan1	4.93228	6.29458	5.81004	6.18792	5.4178	5.40028	7	85	0.983925
Tjp2	8.38048	9.58133	6.79066	8.09955	8.42708	6.1693	3	10	0.557939				Epb41l2	4.92237	6.37539	6.29495	5.9067	6.11751	5.58428	7	6	0.992353
Shank3	7.45294	7.66404	7.79836	7.4175	8.22572	5.87146	2	10	0.569944
Otub1	6.80305	7.39531	7.31667	6.24613	8.2233	5.38978	5	8	0.581299
Sptan1	7.78702	7.62178	7.4443	6.99701	8.38527	6.31138	85	10	0.592763
Alcam	6.82838	6.64602	7.44276	6.91771	7.37516	5.56087	4	8	0.597127
Efhd2	7.90353	7.30703	7.38006	6.96861	8.16165	6.57549	6	10	0.61086
Septin9	7.62895	7.19892	6.5807	7.07593	8.41423	6.87545	4	8	0.611254
Tubb2a	6.96612	6.8881	7.51676	6.19107	8.372	5.08943	18	8	0.61551
Mag	7.32937	8.21982	6.38247	7.47583	9.74099	6.52757	3	8	0.616774
Mdh1	6.72655	7.09404	7.38983	6.42096	8.25884	4.78234	15	8	0.622682
Septin5	7.03276	7.2109	7.22087	6.74513	7.77112	6.11632	4	8	0.624326
Dctn4	6.87526	7.936	6.86504	7.30163	7.60616	5.64003	2	8	0.629187
Tkt	7.17059	6.65839	7.4332	6.58281	8.0817	5.19974	6	8	0.636947
Ppp3ca	7.03183	7.00119	7.54407	6.73734	8.32129	4.90703	7	8	0.642725
Epb41l3	8.22318	7.74943	7.55022	7.74158	8.33191	6.60215	10	10	0.645383
Prkcd	7.41664	7.02046	7.69691	6.45088	8.54304	5.79806	2	8	0.646826
Pfkm	6.82545	6.59479	7.50905	5.70287	8.59061	4.8695	7	8	0.657541
Eif4g2	7.31074	6.8802	7.63429	7.41287	8.9858	6.55218	4	10	0.657545
Abi1	7.18584	7.5822	7.522	7.05335	8.1752	6.14508	2	8	0.657605
Arl8a	6.51226	7.04146	7.2327	6.15257	8.09459	5.25328	4	8	0.66443
Ywhaz	6.30237	7.14118	7.69619	6.52629	8.41006	4.40507	7	8	0.664665
Hpcal4	7.02447	6.54006	7.70725	7.04316	8.03794	4.73767	5	8	0.677724
Dlg2	7.73166	7.39055	7.58447	6.71133	8.5976	6.40303	2	10	0.677864
Map6	8.41719	7.34798	7.685	7.84264	8.79505	7.4566	29	10	0.695199
Madd	6.61077	7.1821	7.63507	7.08718	8.04695	5.15381	3	8	0.707026
Ncam1	10.6869	8.24378	8.6326	9.65234	9.71985	9.17987	40	10	0.709249
Gdap1l1	7.41938	6.43749	7.34916	6.07616	8.37136	5.63932	4	8	0.712187
Npepps	6.67851	6.88033	7.27239	6.45091	8.0358	5.39031	17	8	0.722355
Rogdi	6.79965	6.65733	7.26958	6.41077	8.25596	4.87438	2	8	0.727328
Arhgap21	8.92273	6.90712	8.8558	8.27584	9.54083	7.80658	3	10	0.729657
Add3	7.30769	6.62949	7.31934	6.5534	9.59226	6.34447	4	10	0.73584
Stim1	8.11522	8.73177	7.47899	7.57648	9.34472	6.35917	2	10	0.737953
Cct8	7.63844	6.96745	7.09428	7.11771	8.51541	6.70501	18	10	0.744259
Rpl10a	6.96581	6.29247	7.12611	7.10139	8.68705	5.60667	4	8	0.746248
Mapk1	6.62531	6.81426	7.09596	6.3866	8.24516	4.79994	5	8	0.748231
Sncb	7.06041	7.89403	7.06779	7.15771	8.81202	6.77664	2	10	0.749147
Synj1	6.8842	6.82761	7.83875	6.35511	8.94271	4.95145	10	8	0.750904
Ube2n	7.04837	7.34951	7.47652	6.48831	9.03437	5.12966	2	8	0.756602
Rheb	7.35714	6.95426	7.47841	7.13512	8.41758	5.42216	2	8	0.785587
Ppp2r1a	6.99138	6.94971	7.53279	6.21637	9.18731	4.91004	9	8	0.789913
Glul	7.26433	6.17035	7.06198	7.34086	8.89812	5.23485	4	8	0.793293
Tuba1a	6.98432	6.93992	7.78347	6.34565	9.33115	4.8491	43	8	0.795332
Q8C3W1	6.53833	8.09365	7.30092	6.57856	7.83417	7.03894	2	8	0.796245
Epb41l2	8.1474	8.44263	7.82772	7.88384	9.22428	6.6662	3	10	0.801795
Ap2m1	6.38543	6.73208	7.18413	6.35883	8.35734	4.68462	9	8	0.80619
Wdr1	6.83033	6.67783	7.72039	6.19398	9.11645	4.90706	4	8	0.815308
Coro1a	6.984	6.89521	7.45682	6.44085	8.75487	5.36067	8	8	0.82084
Vsnl1	6.83572	7.21589	7.80773	6.53939	9.60596	4.65729	9	8	0.831481
Snap91	8.21655	6.787	7.93492	7.62555	9.09568	6.76386	12	10	0.834649
Atp6v1h	6.40099	6.68775	7.16301	6.36002	8.2455	4.99114	10	8	0.840802
Farp1	6.69812	6.08783	7.36832	6.54517	8.7357	5.51832	3	8	0.848276
Synrg	8.93332	7.71261	7.34352	8.14464	9.05093	7.22932	5	10	0.848544
Tjp1	7.70369	7.41793	7.15867	6.81463	8.49985	6.58471	5	10	0.855475
Prmt1	7.29405	6.62034	7.49625	6.40123	8.48959	6.05371	2	8	0.861733
Gap43	7.80989	7.58212	8.53103	7.80214	9.10983	6.557	2	10	0.862175
Cyfip2	6.78729	6.67208	7.2825	6.12634	8.72902	5.29766	16	8	0.868077
Pclo	8.32615	6.89659	7.61432	7.73847	8.90115	6.60158	8	10	0.873078
Lrrc7	8.23481	7.03257	7.39676	7.37973	8.74108	6.84188	3	10	0.890032
Slc12a5	7.06797	6.8755	7.67555	7.19864	7.9061	6.28047	3	8	0.89222
Ank2	7.18172	6.60278	7.31204	6.66213	8.69434	6.09887	11	10	0.895544
Ankrd63	7.1301	7.61694	7.74494	8.31565	8.87929	5.68734	2	8	0.90779
Gga1	6.84754	7.68325	8.02505	7.0646	8.53573	6.71699	2	10	0.910697
Tpp2	7.11686	6.63236	7.37721	6.40646	8.85566	5.49512	5	8	0.914713
Eps15l1	9.10374	7.1272	7.28408	7.96065	8.66753	7.15131	3	10	0.915115
Clasp2	7.56088	6.83668	7.34817	6.85169	8.8665	6.27495	3	10	0.927503
Add1	7.49831	7.28846	7.15568	6.88523	8.63402	6.20458	3	10	0.929329
Myo6	8.00028	7.85616	6.90224	7.72531	7.83293	7.08325	74	10	0.930362
Dtna	7.57349	6.96238	7.3794	7.2967	8.00041	6.72834	2	10	0.934387
Prdx1	6.64049	7.01749	7.23205	6.96377	8.52965	5.16955	9	8	0.94543
Pacs1	6.90889	6.86077	7.12544	6.63735	8.28068	6.12222	2	8	0.94773
Wdr7	6.7971	7.11503	7.26138	6.58368	8.90301	5.48741	7	8	0.953605
Cdc42	6.93771	6.66554	7.66138	6.66211	9.14882	5.25892	4	8	0.960434
Cadm2	6.73644	7.22693	8.82056	8.09173	9.2163	5.26874	3	8	0.961856
Prkar2b	7.28229	7.73955	6.86737	7.0868	8.60979	6.27318	3	8	0.973346
Grin1	6.44828	7.25256	8.5322	6.76402	9.2274	6.14161	2	8	0.977923
Lasp1	7.68849	6.91824	7.59026	7.47514	9.13408	5.6657	2	10	0.981962
Prkacb	7.05904	6.98325	7.54824	6.97081	9.01725	5.53128	7	8	0.983552
Arpc1a	6.615	7.19016	6.69516	6.91594	7.99646	5.54582	3	8	0.986259
Septin3	7.88736	7.30847	7.49825	7.351	8.59206	6.72243	5	10	0.988065
Ablim1	8.76006	7.60368	8.41491	8.09267	9.9074	6.73142	2	10	0.988394

### Sheet: Decreased in cilia-removal
Proteins enriched in TurboID compared to cilia-removal						Cluster14		Cluster26		Significantly enriched in Cilia+ samples
N-PER2
GeneSymbol	Peptides	Ift88f/fl;Arl13bTurboID+Tamoxifen#1	Ift88f/fl;Arl13bTurboID+Tamoxifen#2	Ift88f/fl;Arl13bTurboID+Tamoxifen#3	Ift88f/fl;Arl13bTurboID+Tamoxifen#4	Ubc-creERT2; Ift88fl/fl; Arl13bTurboID+Tamoxifen#1	Ubc-creERT2; Ift88fl/fl; Arl13bTurboID+Tamoxifen#2	Ubc-creERT2; Ift88fl/fl; Arl13bTurboID+Tamoxifen#3	Ubc-creERT2; Ift88fl/fl; Arl13bTurboID+Tamoxifen#4	Fold change	p-value(Cilia+ vs. Cilianull)
Sstr3	4	7.59067	6.18194	8.38089	7.41057	1.6135	1.76204	2.09274	2.74165	3.60101	0.000221081
Ift172	8	5.39472	5.76279	7.1279	6.44007	1.8507	1.85225	2.07653	2.99624	2.81749	0.000248617
Ndrg2	6	5.4229	4.95566	5.84388	5.49776	3.55655	3.19305	3.47497	4.10602	1.51565	0.000431423
Pelo	2	5.11677	5.28503	6.6268	6.33826	3.13566	3.37069	2.96304	3.91459	1.74588	0.00267475
Rtn4	44	6.05632	5.92713	7.52968	6.70883	3.98393	4.00558	4.20005	5.18462	1.50925	0.00366118
Araf	2	5.58545	5.5312	6.19341	5.23167	4.01372	4.15897	4.47306	4.94293	1.2816	0.00509743
Plin4	3	5.13133	3.65243	3.55501	4.19708	6.59961	6.02952	6.6451	8.47188	0.59597	0.00636462
Septin3	6	5.28628	5.26223	6.42914	5.43208	3.84814	3.55266	4.19626	4.84999	1.36254	0.00913867
Inpp5e	2	7.42105	5.97367	8.08418	7.21525	4.75051	4.47249	5.34831	5.6109	1.42175	0.00936604
Abi1	2	5.48985	4.95486	6.84206	6.25724	3.17146	3.39361	4.00547	4.80456	1.53131	0.0105361
Sytl4	3	4.2397	4.98756	6.29671	5.60672	2.85273	3.32939	3.6779	3.25046	1.61174	0.013916
Timm44	11	5.75186	5.23967	6.34191	5.6472	4.50769	4.30682	4.82851	5.34029	1.21057	0.0205818
Tbc1d10a	5	5.47268	6.06918	7.45947	6.54099	4.57832	4.55597	4.57451	5.47781	1.33126	0.0233789
Pak2	6	5.25641	5.52932	6.9059	5.73955	4.23738	3.92239	4.7198	5.15792	1.29903	0.0272324
Amph	13	5.28029	5.52859	7.18156	5.71802	4.1756	4.14112	4.30622	4.85817	1.35623	0.0286934
Rpgr	2	6.44688	5.67687	7.07882	6.19183	5.5966	5.19966	5.52422	5.26292	1.17657	0.0407725
Stim1	7	6.2881	5.33534	6.70423	6.00267	6.72105	6.60535	7.32935	7.78337	0.855524	0.0417997
Gspt1	12	4.97483	4.64473	6.26239	5.1696	3.66845	3.64575	4.27675	4.86024	1.27964	0.0459083
Sorbs1	2	5.55892	5.00411	6.10307	5.90151	6.53424	6.10684	7.17589	8.18211	0.806013	0.0493148
Myo6	93	7.26173	5.49577	6.15657	5.71712	5.38761	5.26834	4.66166	5.17436	1.20199	0.0717064
Mertk	2	5.09796	5.21274	6.02361	5.36394	4.10635	3.71455	4.58883	5.42833	1.2164	0.0746725
Fermt2	11	5.32471	4.86776	6.23353	5.63996	4.07733	3.88836	4.60187	5.53148	1.21918	0.080397
Dlat	4	5.83866	4.62171	6.00862	4.9353	4.18235	3.52995	3.48766	5.41272	1.28843	0.0806282
As3mt	2	5.00123	4.7726	6.97862	5.45712	3.94676	3.44752	4.45353	5.16902	1.30515	0.0841823
Mrps31	5	6.70413	5.48749	6.95292	6.34441	5.66165	5.5937	5.2427	5.86988	1.13953	0.0875686
Numbl	2	4.85036	5.20789	6.5638	5.4862	4.64031	3.53242	4.63659	5.21666	1.22647	0.0925175
Pcdh19	2	6.4408	5.55637	6.6667	6.32222	4.84158	4.83492	5.13819	6.47629	1.17355	0.10054
Neo1	3	6.07837	4.80504	6.28836	5.76111	6.25	5.84761	7.12676	7.18917	0.868224	0.110924
Hepacam	10	6.21692	5.41876	6.44146	5.94787	5.0029	4.44145	5.06744	6.23178	1.15819	0.120314
Camkk1	5	4.62644	5.31087	6.31507	5.20559	3.74148	3.59142	4.79104	5.37503	1.22624	0.125351
Bin1	22	5.60112	5.2339	6.72522	5.77053	5.11157	4.87632	5.09288	5.82878	1.11579	0.169843
Tut7	2	6.00737	4.53552	5.58656	5.37246	5.81646	5.42194	6.24226	7.69446	0.854094	0.176732
Tulp3	4	5.68576	4.98015	6.31284	6.08596	4.66816	4.89669	4.62452	6.11238	1.13609	0.182675
Fam131b	2	5.95916	5.40152	6.71219	6.61673	5.31906	5.1638	5.38574	6.39989	1.10872	0.196492
Crip2	6	5.42574	4.90295	6.28704	5.44616	5.99713	5.33401	6.18334	6.68533	0.911656	0.229976
Shtn1	2	4.35085	4.29465	6.01399	5.82986	3.70668	3.55015	4.16211	5.58277	1.20513	0.231344
Basp1	3	5.82267	4.99849	6.37345	5.77286	6.06595	5.79826	6.09613	7.46893	0.90319	0.242564
Grm5	7	5.65551	4.74178	5.89999	5.50826	5.55515	5.35914	6.05239	7.67186	0.885018	0.285709
Src	4	4.04061	4.74184	5.76913	5.22175	3.9732	3.66846	4.58349	5.20865	1.1342	0.287614
Slc1a4	2	5.83361	5.23735	5.87202	5.77738	4.86294	4.79254	5.04787	6.24114	1.08479	0.295274
Pcdh9	3	6.04174	4.42332	5.93785	5.45052	4.55359	5.53439	10.1362	7.62569	0.784687	0.31793
Pdap1	3	5.86369	5.01242	6.79803	5.77712	5.14457	4.86048	5.45321	6.04706	1.09049	0.321465
Arl13b	14	7.81128	6.2266	6.74936	6.6211	6.50786	6.17221	6.32133	6.89423	1.05842	0.364911
Eif4b	7	6.58946	5.10818	6.35901	5.82184	6.13751	5.99424	6.41333	6.79358	0.942374	0.376738
Arhgap21	15	5.80598	5.04602	6.23957	5.5238	5.3449	5.59596	6.40692	6.85184	0.934534	0.396824
Ncam1	134	7.52165	5.7611	6.41826	5.86297	6.96231	6.52093	6.81988	6.83972	0.941831	0.404805
Tjp1	2	4.58285	4.44701	5.65123	4.92357	4.52733	4.78151	5.45881	7.72172	0.87173	0.407317
Dmtn	2	5.53827	4.43236	6.21113	5.43848	6.14209	5.52919	5.15189	6.43957	0.929394	0.41608
Gprin3	4	6.41875	5.30704	6.80861	5.94101	5.74386	5.40382	5.53758	6.42823	1.05892	0.42609
Tenm4	14	6.17483	5.26202	5.98449	5.16906	5.28274	4.93203	5.29517	6.10552	1.0451	0.517767
Cplx3	3	6.30338	5.54577	6.21695	5.15006	5.59751	5.30352	5.53757	5.98133	1.03551	0.552032
Sirpa	10	6.47016	5.3937	6.42518	5.95916	6.48358	5.62931	6.32257	6.54019	0.970874	0.599056
Snca	2	5.87107	5.08825	6.95325	5.48485	5.91936	5.67479	6.2621	6.51961	0.95986	0.60809
Cbarp	3	6.48988	5.38835	6.74908	5.90092	5.91858	5.96916	6.11925	7.54783	0.959828	0.623015
Arl15	4	5.84105	5.00211	6.16407	5.7652	5.22486	5.34649	5.51685	6.07001	1.02772	0.637975
Tns1	2	6.37834	4.96077	6.04173	5.07957	5.66696	5.54666	5.51687	6.53511	0.965391	0.655521
Nectin1	2	5.36306	4.96777	5.78256	5.67037	5.45651	5.11572	5.52886	6.22124	0.975873	0.664931
Cadm4	2	6.00977	4.60841	5.61759	4.99693	4.7652	4.51557	4.94174	6.2057	1.03938	0.695912
Tdrp	2	6.83448	4.73391	6.46133	5.13268	4.85518	5.84146	5.55362	6.06086	1.03815	0.726345
Txn	8	6.25313	4.96132	6.33104	5.56707	5.62989	5.36386	5.76341	5.88928	1.02058	0.750928
Mapt	11	6.68684	5.40657	6.74477	6.23611	5.90986	5.70269	6.26436	6.70135	1.02018	0.7556
Smap1	2	6.16429	4.52552	5.63453	5.13686	5.09701	5.06008	5.46211	6.46506	0.971787	0.756207
Shroom2	3	5.35522	5.42393	6.90321	5.62819	5.38733	4.91829	5.69533	6.67297	1.02808	0.769538
Lypla2	16	5.44614	4.53731	5.75688	5.37846	4.9699	4.87092	5.39639	5.53152	1.01686	0.786572
Coro7	14	6.27048	5.45775	6.96628	6.00404	5.83333	5.53151	6.06473	6.85174	1.01718	0.813054
Q8C3W1	4	6.55785	4.88303	6.84003	6.35266	6.05476	5.85518	6.13977	6.95745	0.985061	0.859515
Ppp1r1b	2	5.23639	4.46358	6.2336	4.73632	4.40704	4.78643	5.10791	6.0204	1.01713	0.872706
Fam171a2	6	6.9355	5.42716	6.24857	5.70304	6.19764	5.75603	5.92737	6.28183	1.00627	0.920317
Sncb	5	6.1929	4.8084	6.27009	5.41049	5.82921	5.48823	5.6672	5.84506	0.993525	0.923385
Ermn	7	6.54898	5.11546	7.2967	6.44456	5.95601	5.76736	6.40496	7.12757	1.00593	0.94778
Amer2	12	6.16369	5.30353	6.52742	6.01749	5.8581	5.42443	5.83532	6.8075	1.00363	0.957408

### Sheet: Cilia&Subcellular localization
				Organelle IP	Graph-based annotation
GeneSymbol	Actin-binding	Plasma membrane	Cytosol	14-3-3 scaffold	Recycling endosome	Early endosome	ER	Nucleus	Mitochondria	Ribosome	Stress granule	Proteosome	Lysosome
Abi1
Ablim1
Actn1
Add1
Add2
Add3
Agfg1
Ahcyl1
Ahank
Akap5
Alcam
Amph
Anxa6
Ap2m1
Araf
Arhgap21
Arhgap26
Arhgap32
Arl13b
Arl15
Arl8a
Arpc1a
As3mt
Asrgl1
Atp1a1
Atp1a2
Atp1a3
Atp1b1
Atp2b1
Atp2b4
Atp6v0d1
Atp6v1a
Atp6v1c1
Atp6v1h
Basp1
Bin1
Bsg
Cadm4
Camkk1
Camkv
Cap1
Cap2
Capzb
Cct5
Cct8
Cdc42
Clasp2
Cltc
Coro1a
Coro7
Crip2
Cttn
Cyfip2
Dlat
Dnm1
Dock7
Dtna
Efhd2
Eif4b
Eif4g2
Epb41l1
Epb41l2
Epb41l3
Eps15l1
Fam171a1
Fam171a2
Farp1
Fermt2
Gap43
Gga1
Glo1
Gpi
Gspt1
Hars1
Hnrnpk
Hpcal4
Hras
Ist1
Ivd
Kiaa0513
Lasp1
Ldhb
Lypla2
Map4
Mapk1
Mapt
Mdh1
Mertk
Mical3
Mrpl3
Mrps31
Myl12b
Myo1d
Myo6
Ncam1
Ncdn
Ndrg2
Nectin1
Nefm
Neo1
Npepps
Otub1
Pak2
Pcdh10
Pdap1
Pfkl
Pfkm
Pkm
Ppp2r1a
Prdx1
Ppp3ca
Prkcd
Prmt1
Psmb7
Psmd6
Rheb
Robo2
Rogdi
Rpgr
Rpl10a
Rtn3
Rtn4
Septin3
Septin5
Septin9
Shtn1
Sipa1l1
Sirpa
Slc1a4
Slc3a2
Snap91
Sorbs1
Sptan1
Sptbn1
Src
Srcin1
Stim1
Synj1
Synrg
Syp
Syt1
Tbc1d10a
Tjp1
Tjp2
Tln2
Tnks1bp1
Tpp2
Tppp
Tuba1a
Tubb2a
Tut7
Txn
Ube2n
Ube2v2
Washc2
Wdr1
Wdr7
Ywhaz
	Actin-binding	Plasma membrane	Cytosol	14-3-3 scaffold	Recycling endosome	Early endosome	ER	Nucleus	Mitochondria	Ribosome	Stress granule	Proteosome	Lysosome
Percentage	20.2532	29.7468	24.6835	2.53165	2.53165	6.32911	2.53165	1.89873	3.16456	2.53165	1.89873	1.26582	0.632911
