## Supplementary material for "*In situ* Proteomics Unveils Specialized Domains for Extrasynaptic Signaling on Neuronal Cilia": Table S6

### Sheet: Bbs4 volcano plot
	Log2(fold change)	minus LOG(p-value)
Cct8	0.605105	4.61477
Myo6	0.685605	3.51773
Mbp	0.691101	3.26822
Fam171a1	0.556197	3.21753
Snap91	0.668687	2.95099
Tomm5	-0.62508	2.86512
Ndufs7	-0.30964	2.85901
Ndufc2	-0.68852	2.83384
Ndufb6	-0.52647	2.76866
Cox6c	-0.87162	2.73816
Ahcyl1	0.593278	2.67289
Ndufb10	-0.93317	2.62687
Ncam1	0.850184	2.55403
Pacsin1	0.911513	2.54304
Ndufs2	-0.67328	2.43034
Ndufa13	-0.60905	2.40937
Ndufa10	-0.9365	2.38055
Rpl28	0.602304	2.36991
Trp53i11	-0.67062	2.30395
Ndufs1	-1.0029	2.30021
Rtn4	0.613086	2.2971
Rpl8	0.344536	2.28182
Rtn1_1	-0.48762	2.2609
Ndufb5	-0.63715	2.2295
Ndufb11	-0.99507	2.21263
Ndufv1	-0.7555	2.20769
Ndufa3	-0.65898	2.19426
Ndufs8	-0.69156	2.15607
Trappc5	0.705033	2.10685
Praf2	-0.59196	2.0858
Atp5f1a	-0.87266	2.06517
Akap9	-0.22199	2.06463
Fam171a2	0.343769	2.05277
Ndufb9	-0.57051	2.03624
Map6	0.415327	1.99218
Ndufb1	-1.15252	1.98409
Psma4	0.552933	1.96242
Ndufa9	-0.53467	1.9589
Cox4i1	-0.91641	1.94962
Drg2	0.752215	1.93407
Uqcrb	-0.38218	1.93125
Gstm1	0.724987	1.91191
Ndufb7	-0.62002	1.90436
Sptan1	0.519296	1.90409
Vkorc1l1	-0.77736	1.87696
Nceh1	-0.45534	1.85323
Stim1	0.61446	1.83614
Ndufb4	-0.59146	1.83137
Mrps31	0.251462	1.82925
Exog	-0.86748	1.81606
Ndufb8	-0.43893	1.79232
Atp5me	-0.28621	1.77653
Psmb5	0.55942	1.76257
Ncl	-0.60453	1.75005
Cox7a2	-0.90212	1.74543
Neo1	0.461078	1.74034
Epb41l1	0.363415	1.73728
Reep5	-0.62259	1.72788
Aqp4_1	0.648911	1.71917
Cox5b	-0.88955	1.69584
Rpl7a	0.304815	1.69191
Ndufs5	-1.0428	1.68164
Acaca	0.353388	1.66794
Erbin	0.552508	1.66378
Snap25	0.449304	1.65853
Ghitm	-0.13585	1.62419
Vdac1	-0.6721	1.59262
Rtn3	-0.32448	1.58508
Ndufa6	-0.30567	1.57815
Psma2	0.454992	1.576
Qars1	-0.36735	1.57579
Ndufa12	-0.50559	1.56923
Eif3f	-0.8905	1.56634
Atp5pb	-0.45011	1.55587
Mtco2	-0.85228	1.5553
Srp72	-0.91824	1.54827
Uqcrc2	-0.75471	1.52712
Nrxn3	-0.64689	1.51835
Gadd45gip1	0.371823	1.51176
Rrbp1	-0.2452	1.46859
Lrpprc	-0.63215	1.4669
Cacna2d3	-0.54416	1.46077
Aurkaip1	-0.40764	1.45529
Ddx41	-0.69563	1.45449
Rpl13	0.827392	1.4508
Aqp4	0.297741	1.44461
Rpl36a	0.395103	1.43843
Tnks1bp1	0.469854	1.4346
Tubgcp2	0.436557	1.43347
Mrps14	-0.34338	1.42889
Hepacam	0.381435	1.42251
Pdha1	0.351412	1.4186
Cttn	0.426221	1.41582
Mag	0.402083	1.41065
Serbp1	0.788622	1.40598
Cox6b1	-0.35648	1.39601
Atp5f1b	-0.78208	1.38518
Psmb1	0.376976	1.3813
Abca6	-0.27323	1.37779
Cope	-0.47147	1.37702
Ndufb2	-0.95452	1.37605
Wdr18	-0.90648	1.37354
Mrpl22	0.302164	1.36546
Mog	0.469498	1.36187
Mrpl4	-0.33939	1.35954
Mcu	-0.41427	1.35659
Lnpep	-0.74618	1.34939
Slit2	-0.96969	1.3478
Syncrip	0.941372	1.34351
Eef1a1	-0.60528	1.33977
Ndufs3	-0.68506	1.33399
Cdsn	0.97196	1.33155
Csnk1e	0.47921	1.32888
Rars1	-0.50329	1.31918
Ppp2r1a	-0.36136	1.3107
Uqcrq	-0.33557	1.30767
Arl13b	0.556461	1.29646
Emc2	-0.41589	1.29414
Dctn1	0.305996	1.28671
Ptcd3	-0.27242	1.28017
Ap3s1	-0.7968	1.27621
Mtnd1	-0.25826	1.27332
Ntm	-0.57777	1.27059
Atp6v1c1	0.38516	1.26755
Crmp1	-0.70032	1.26248
Agpat5	0.488393	1.26148
Tpp1	-0.84094	1.25318
U2af2	-0.72607	1.25042
Fau	-0.28931	1.24193
Pygm	0.456464	1.24105
Mtnd5	-0.90819	1.23578
Epb41l2	0.35253	1.22577
Slc25a4	-0.74472	1.22037
Pdia6	-0.56739	1.21198
Rps11	0.35517	1.20737
Mtnd4	-0.81142	1.20535
Kars1	-0.46859	1.19404
Mrpl24	0.451343	1.18995
Cds2	-0.43193	1.18791
Nptxr	-0.73397	1.1872
Uqcrc1	-0.59352	1.18712
Arcn1	-0.67994	1.18557
Rps7	0.340009	1.18552
Phkb	0.710785	1.18519
Ndufv2	-0.34791	1.17562
Rpl18a	0.513881	1.17146
Uqcrfs1	-0.64659	1.17027
Atp5mf	-0.14959	1.16903
Cisd1	-0.46132	1.16667
Stx1b	-0.31651	1.16475
Ap3m2	-0.55368	1.1647
Srp68	-0.55536	1.1637
Pld3	-0.6048	1.15029
Cadm2	-0.45954	1.14997
Abcc10	-0.70148	1.14266
Rpl21	0.40265	1.14051
Ahcyl2	0.452816	1.13689
Rab7a	-0.38372	1.13656
Dnaja2	-0.2265	1.13564
Cox7a2l	-0.53363	1.13518
Rpl23a	0.364786	1.13184
Syt1	-0.47676	1.13094
Eif3e	-0.41653	1.12718
Nrxn2	-0.75244	1.12376
Plpp3	-0.22168	1.12131
Arpc4	0.484651	1.12042
Mtch2	-0.22568	1.11634
Nsf	-0.55668	1.1145
Ubqln2	-0.49952	1.11437
Tnr	-0.4061	1.11171
Ift172	-0.27281	1.10147
Sucla2	-0.53623	1.0988
Mrpl47	0.424613	1.09703
Gk	-0.38931	1.09649
Syn2	-0.6804	1.09503
Emc1	-0.41458	1.08869
Phb2	-0.66986	1.08737
Tubgcp3	0.478543	1.08401
Cntn1	-0.45068	1.07145
Mrps35	-0.60954	1.07066
Ppp3cb	-0.25121	1.06918
Mrpl39	-0.53026	1.0633
Hadhb	-0.72432	1.06221
Slc25a22	-0.3402	1.06174
Rgs7	0.416445	1.0607
Prdx2	-0.2034	1.05818
Dnajb11	-0.53871	1.05601
Luc7l	-0.49211	1.05499
Naa15	0.343597	1.05291
Abcb9	-0.62763	1.0528
Pex11b	0.336498	1.05114
Rps3a	-0.26516	1.04935
Gaa	-0.299	1.04812
NARS1	-0.59111	1.03919
Lancl2	0.542566	1.03885
Mrpl13	0.355708	1.03865
Eno1	-0.4939	1.03614
Gpm6b	-0.29183	1.03366
Rpl27	0.439681	1.03322
Kcnq2	0.447184	1.03181
Cox5a	-0.49137	1.02894
Vcp	-0.52347	1.02873
Vdac2	-0.37167	1.02783
Pisd	0.28673	1.02317
Psmb7	0.31091	1.02243
Slc25a5	-0.48213	1.02006
Srcin1	0.303515	1.01992
Ank3	0.366126	1.01527
Ola1	-0.69718	1.01396
Scai	0.281176	1.01145
Il1rapl1	-0.45909	1.01121
Inpp5e	0.17988	1.00733
Pygb	0.368035	0.99961
Atp2a2	-0.51166	0.997364
Spata2	0.192169	0.995856
Canx	-0.47034	0.994638
Ric8a	-0.20081	0.994139
Ncam2	-0.41391	0.991116
Mrpl9	0.560866	0.990245
Hspa5	-0.4266	0.982611
Slc39a10	-0.58363	0.98246
Copa	-0.60656	0.981215
Slc8a1	-0.22986	0.980654
Sdha	-0.45634	0.980102
Sptbn1	0.352162	0.979427
Gpr158	0.262105	0.978904
Ap3m1	-0.56019	0.977226
Rpl35a	0.283556	0.975021
Agpat4	-0.35287	0.972564
Mrps26	0.355905	0.969314
Scn1a	0.25647	0.96907
Tmem167a	-0.36046	0.967153
Adcy1	0.172995	0.964919
Eif3m	-0.68877	0.962344
Dhrs7b	-0.41206	0.962202
Dnajc3	-0.22522	0.962043
Tars2	-0.51758	0.95999
Nefh	0.335928	0.958918
Fam171b	0.262396	0.955607
Mmgt1	-0.17	0.955527
Stxbp1	-0.31445	0.954283
Pgam5	-0.3132	0.953811
Fam131b	0.34723	0.952522
Eif3l	-0.67552	0.949727
Slc1a4	-0.26558	0.949468
P2ry12	-0.78832	0.949431
Eif3i	-0.65745	0.948717
Skp1	-0.57891	0.946518
Mt-Cyb	-1.00135	0.945891
Slc25a3	-0.36366	0.945165
Ppp3ca	-0.32527	0.943067
Slc25a46	-0.3456	0.942227
Phka1	0.444688	0.939224
Ptprs	-0.34716	0.939059
Epb41l3	0.322462	0.934156
Eif3d	-0.43752	0.9324
Ldha	-0.48118	0.93083
Csnk2a1	0.378951	0.93015
Lrrc7	0.369411	0.927474
Fam241b	-0.29449	0.925527
Slc6a9	0.234213	0.925281
Nrxn1	-0.39191	0.924608
Mfn2	-0.40856	0.924121
Syt2	-0.27375	0.922195
Atp1b2	-0.24064	0.921887
Eif3b	-0.65222	0.921657
Agl	0.411401	0.920679
Reep3	-0.17101	0.919142
Plec	0.473286	0.918221
Brinp1	-0.37847	0.917394
Psmc4	0.350455	0.913609
Nipsnap1	-0.219	0.910205
Copb2	-0.55219	0.905047
Tmed10	-0.45903	0.904991
Rab10	-0.44363	0.903198
Slc4a4	0.465656	0.902277
Psmd6	0.51668	0.899377
Tufm	-0.40781	0.897603
Rab3a	-0.58161	0.897422
Syngap1	0.508616	0.893163
Mrps33	-0.18229	0.892175
Pdp1	-0.43785	0.891983
Ccdc177	0.316837	0.889269
Rpl17	0.31696	0.88873
Cpeb4	-0.35469	0.887894
Dld	-0.52982	0.887021
Cul2	-0.28681	0.880622
Septin3	0.182771	0.874126
Tomm70	-0.46659	0.872585
Rasa3	-0.40875	0.872344
Nacad	-0.46913	0.870839
Sidt1	-0.41467	0.870557
Slc1a3	-0.33043	0.868488
Rpn2	-0.32368	0.865834
Psmb2	0.30118	0.865022
Rala	-0.53841	0.864099
Pcdh9	0.230825	0.863476
Eif3h	-0.5301	0.860088
Capza2	-0.36098	0.858477
Glg1	-0.44182	0.856907
Kpnb1	-0.42753	0.853479
Iars1	-0.57823	0.84958
Rpl34	0.212807	0.849096
Copg2	-0.46896	0.848765
Mrps24	0.237281	0.843616
Eif3c	-0.55074	0.842665
Pdhb	-0.41235	0.834823
Map1lc3a	-0.1824	0.8324
Copg1	-0.37247	0.831828
Atp5mg	-0.17766	0.828376
Cfl1	-0.32285	0.827348
Mical3	0.42697	0.82545
Atp5f1c	-0.49969	0.824755
Atl1	-0.52108	0.822649
Set	-0.3698	0.822554
Cltc	0.406063	0.822424
Ptpra	-0.56136	0.820623
Ddx1	-0.50738	0.815107
Mrps17	0.219432	0.805857
Rps24	-0.57147	0.804217
Rps9	0.25663	0.804204
Clstn1	-0.42836	0.799931
Rpl18	0.345991	0.798081
Cntnap4	-0.42953	0.795397
Prkaca	-0.34591	0.795021
Dync1h1	0.413831	0.793982
Sptbn2	0.323084	0.790379
Rap1gds1	-0.37817	0.786289
Cdh2	-0.16025	0.785338
Mrps21	-0.13413	0.785297
Dars1	-0.42241	0.784047
Psmd3	0.281038	0.78347
Kcnab1	0.355281	0.780433
Tars1	-0.48848	0.778675
Sort1	-0.53903	0.774896
Myl6	-0.42782	0.774028
Hars2	-0.29926	0.772278
Tmem33	-0.30633	0.770022
Map2	-0.4121	0.76979
Actg1	-0.26205	0.76964
Slc25a51	0.194259	0.768259
Eif3g	-0.24159	0.767399
Ogt	-0.34992	0.766535
Efhd2	-0.3252	0.766382
Rpl7	-0.27464	0.766209
Vdac3	-0.3155	0.762978
Coro1b	-0.36019	0.758962
Bckdk	0.358688	0.758723
Rdh14	-0.16256	0.756376
Lars1	-0.41413	0.755294
Atp2b1	-0.23323	0.751409
Eif4g1	-0.46141	0.751226
Nwd2	0.311371	0.751166
Dpp6	-0.37462	0.751066
Apeh	-0.36238	0.749425
Eif3a	-0.60602	0.745734
Myl12b	-0.29173	0.743711
Gnai2	-0.26969	0.741653
Tenm4	0.229659	0.738774
Rab6a	-0.23317	0.738565
Psmb4	0.314937	0.735385
Rab5if	-0.19064	0.733512
Eif4a2	-0.29766	0.728098
Mrps18a	0.384985	0.726294
Ubr4	0.317704	0.725358
Aatk	0.357693	0.724821
Alcam	-0.34934	0.723099
Mctp1	-0.1949	0.722644
Copb1	-0.36525	0.722319
Rpn1	-0.34786	0.721775
Actn1	0.396978	0.718205
Fxr1	-0.43637	0.717319
Wdr81	0.278375	0.717049
Rabl6	-0.1884	0.716736
Cpd	-0.4535	0.716261
Trpm3	0.712964	0.715451
Pcdh10	0.207568	0.712386
Rpl10	0.175163	0.709944
Lrp1	-0.31502	0.709485
Fam91a1	0.34661	0.709168
Snx27	-0.41225	0.708775
Gpm6a	0.32567	0.708692
Gcn1	-0.51938	0.708565
Nap1l4	-0.21355	0.708035
Sec23a	-0.38737	0.707119
Atp2b3	-0.34259	0.702854
Tubb2b	-0.43019	0.702775
Pomgnt2	-0.29024	0.701153
Ddost	-0.39006	0.700152
Rpl6	-0.2461	0.69546
Tjp1	0.223528	0.695135
Prkar2a	0.283285	0.691819
Clcn7	-0.29659	0.69089
Stt3b	-0.33127	0.689555
Ank1	0.218784	0.686991
Lpgat1	-0.17794	0.686844
Dip2b	-0.34183	0.684086
Cand1	-0.27807	0.681689
Aifm1	-0.22791	0.681331
Nefl	0.230895	0.677941
Ptprd	-0.27944	0.677893
Wdr91	0.305748	0.6766
Pcdh1	0.186415	0.674677
Psmc6	0.166602	0.672436
Sv2b	-0.29007	0.669781
Hexb	-0.30564	0.669642
Csnk2a2	0.159956	0.669474
Mdh2	-0.28693	0.668902
Rab3c	-0.41456	0.666254
Sez6l2	-0.50596	0.665203
Rik_2310061I04Rik	0.109762	0.660871
Slc39a12	-0.23032	0.660499
Myo1d	0.381401	0.659523
Capza1	-0.22691	0.658851
Pnmal2	-0.42331	0.658026
Cyc1	-0.27475	0.65781
Dst	0.369318	0.65755
Nlgn2	-0.28289	0.65732
Mrps30	-0.3218	0.65675
Uqcr10	-0.16102	0.65266
Sec63	-0.27204	0.65236
Epdr1	-0.23684	0.652297
Agk	-0.21147	0.650366
Rplp0	-0.29788	0.647511
Braf	0.321257	0.646386
Fbxo41	0.247147	0.645657
Tfrc	-0.37066	0.64559
Ap2b1	-0.34136	0.644669
Sacm1l	-0.3782	0.643935
Pkm	-0.34033	0.643359
Gdap1	-0.16576	0.64263
Mrpl15	-0.19958	0.639336
Pikfyve	0.469835	0.639173
Ankh	-0.37413	0.638774
Bdh1	-0.23268	0.633967
Ckmt1	-0.17119	0.632037
Heatr5b	-0.50347	0.63164
Eprs1	-0.34357	0.631376
Ptges3	0.227016	0.631214
Ldhb	-0.31683	0.630739
Gnb2	-0.40332	0.63059
Actr10	0.157218	0.630411
Rpl35	0.341722	0.629621
Abce1	-0.27516	0.627449
Chl1	-0.41808	0.626338
Agpat3	-0.30548	0.624933
Afg3l2	-0.232	0.622749
Faf2	-0.28212	0.622527
Nos1	0.273447	0.621721
Eif4a1	-0.56467	0.621721
Opcml	-0.2017	0.621017
Mdh1	-0.2765	0.620744
Dnajc6	-0.25634	0.619339
Csde1	-0.38112	0.619109
Camk2a	0.468351	0.615446
Cnnm1	-0.44764	0.613948
Tenm2	0.22099	0.61079
Aco2	-0.49304	0.609424
Tars3	-0.43553	0.608807
Nefm	0.187693	0.608725
Psma8	0.189027	0.605775
Mrpl3	0.186092	0.605569
Hnrnpul2	-0.21797	0.60137
Atp2b4	-0.23383	0.599338
Gapvd1	0.270412	0.599079
Actn4	0.300368	0.598258
Acsl6	-0.33262	0.598038
Slc32a1	-0.29275	0.596526
Rps6	0.186401	0.596093
Sec31a	-0.30728	0.595063
Psmd5	-0.37101	0.594646
Cops4	-0.22868	0.591921
Rap1a	-0.42904	0.591589
Ubc	0.230785	0.586888
Slc4a8	0.200717	0.586631
Cnksr2	0.220795	0.586145
Ank2	0.199415	0.584684
Plxna3	-0.31011	0.583983
Psma6	0.223137	0.583391
Aldh1b1	-0.20444	0.583083
Mrpl19	-0.24278	0.582945
Naa35	0.222877	0.582531
Got2	-0.23452	0.581494
Fbxo2	-0.18149	0.578351
Ckb	-0.18686	0.574961
Sart3	-0.369	0.574682
Scn2a	0.201724	0.574005
Synj1	-0.32406	0.571317
Ccdc47	-0.27279	0.568384
Mon2	-0.43977	0.568314
Plxna1	-0.2648	0.567664
Gnl1	0.213179	0.566707
Hnrnpr	0.090942	0.566098
Nlgn4l	-0.29011	0.563896
Psmb3	0.226551	0.559966
Hapln1	-0.2878	0.559847
Akap5	0.208488	0.559635
Washc5	-0.29949	0.55745
Nt5dc3	-0.24959	0.556767
Slc4a7	-0.31746	0.555609
Snx14	-0.31078	0.552239
Rcn2	-0.27756	0.551172
Cad	0.266653	0.550786
Cdc23	-0.21332	0.55052
Dpp10	-0.25726	0.547817
Idh3b	-0.27148	0.546123
Syp	-0.21289	0.545794
Tjp2	0.265002	0.545023
Madd	0.285471	0.539436
Cnnm2	-0.27234	0.536758
Mtarc2	-0.38641	0.536687
Rpl36	-0.22525	0.536495
Hsp90b1	-0.31295	0.536085
Nfasc	-0.30012	0.53447
Mtor	-0.30639	0.534394
Hadha	-0.27203	0.534012
Mrps16	0.134246	0.529154
Stt3a	-0.31448	0.525626
Ctnna2	0.249975	0.52468
Dennd4a	-0.2145	0.524284
Adcyap1	0.120125	0.522441
Arl6ip5	-0.19959	0.520953
Dock7	0.19819	0.52031
Amfr	-0.23018	0.516556
Sec24b	-0.24963	0.515236
Dclk1	-0.24792	0.515025
Cadm1	-0.21656	0.51333
Rab35	-0.2444	0.512293
Macf1	0.30918	0.510882
Hcn4	0.176285	0.51076
Epha6	-0.27649	0.507349
RO60	-0.23515	0.505828
Mars1	-0.23018	0.50541
Atp5po	0.114845	0.505323
Agpat1	-0.16815	0.504952
Sorcs2	-0.26132	0.504397
Gnb5	-0.22834	0.502868
Grm5	0.198936	0.502129
Phb	-0.20498	0.501716
Dlg1	0.215233	0.498291
Lmtk2	0.265108	0.494897
Epg5	-0.56359	0.490931
Hyou1	-0.26927	0.490362
Golga2	0.226102	0.489892
Hras	-0.28605	0.48942
Sec22b	-0.39425	0.488981
Nrdc	-0.25259	0.485116
Dpysl2	-0.29772	0.484073
Fgf12	-0.29614	0.481914
Plekha5	0.374206	0.480755
Cyfip1	0.244013	0.48007
Mrpl37	0.125175	0.479827
Mrpl44	-0.14963	0.477788
Hspd1	-0.18621	0.477589
Trmt10c	0.184075	0.474763
Gabbr1	0.143221	0.474604
Fry	0.262675	0.474394
Atp2b2	-0.17244	0.471631
Vps35	-0.21513	0.471305
Vldlr	-0.18426	0.47125
Hnrnpk	-0.20329	0.471233
Mlec	-0.25747	0.47094
Cops6	-0.1257	0.469764
Acta2	-0.23751	0.469229
Pdpr	-0.21809	0.468952
Tmx4	-0.2205	0.46845
Kbtbd3	0.191417	0.46816
Calr	-0.27508	0.465936
Nlgn3	-0.32939	0.465365
Rpl38	0.141174	0.463371
Them6	0.139693	0.463025
Gnas	-0.29976	0.462959
Purg	-0.34425	0.462907
Mrpl21	-0.17139	0.460766
Prkar1b	-0.1325	0.456898
Washc2	0.135013	0.454375
Gdpd1	-0.223	0.451764
Sec62	-0.24994	0.451039
Rab1b	-0.22674	0.450926
Slc27a4	-0.27504	0.448569
Vps16	-0.24327	0.448185
Rps13	0.162112	0.447608
Sf3b3	-0.23159	0.446965
Glud1	-0.20877	0.446222
Slc25a12	0.260786	0.443658
Plxnb1	-0.36632	0.442802
Mrpl38	-0.15588	0.442045
Mrpl46	-0.2435	0.440309
Clcn4	-0.23011	0.438813
Seh1l	-0.17875	0.437055
Ppp2ca	-0.33063	0.435221
Csnk1g3	-0.11879	0.434626
Mast1	-0.41769	0.434478
Cept1	-0.27185	0.433657
Acat1	-0.11125	0.42906
Plxna2	-0.19532	0.42856
Rasal1	0.128193	0.426956
Atl2	-0.27642	0.424676
Camk2b	0.284321	0.422097
Scaper	-0.40877	0.421781
Arl1	-0.2644	0.420874
Kiaa1109	0.195886	0.41946
Trap1	-0.16762	0.418908
Prps2	-0.22393	0.416264
Hk1	-0.28422	0.416238
Dlst	0.200846	0.414085
Cask	0.199918	0.41377
Pgap1	-0.21464	0.412226
Rpl13a	0.16308	0.410774
Ssb	0.153266	0.40998
Robo2	0.112175	0.40845
Ndufa1	-0.16191	0.407762
Cntnap2	-0.18793	0.407401
Kit	-0.2275	0.407126
Aak1	-0.19305	0.407014
Crym	-0.20556	0.406702
Rab15	-0.24532	0.406448
Sgsm1	-0.17873	0.4055
Rps16	-0.19736	0.40524
Sema5a	-0.28401	0.403929
Prkcd	-0.23197	0.403446
Mrpl45	0.128552	0.402411
Osbpl8	-0.26517	0.400849
Uqcrh	-0.11016	0.400598
Vps50	0.151139	0.396108
Tmem38a	-0.29369	0.394093
Dnajc13	0.207335	0.393507
Mpc2	-0.14183	0.392975
Camk2g	0.289236	0.391421
Trappc10	0.223321	0.390566
Serac1	0.231304	0.389602
Ttc26	0.143516	0.389393
Gda	-0.22697	0.38898
Arhgap26	-0.27313	0.38897
Arhgef2	-0.22734	0.387968
Cops2	0.103915	0.387661
Tnik	0.250318	0.38695
Psma3	0.15299	0.386102
Mrpl20	0.155954	0.383987
Ralgapb	0.275672	0.381213
Atp6v0d1	0.21861	0.379596
Svop	-0.12971	0.379073
Opa1	-0.21842	0.377897
Rps23	-0.12167	0.377361
Hacd3	-0.20066	0.377185
Cpt1a	-0.22798	0.377084
Ap2s1	-0.14918	0.372975
Arl8b	-0.19805	0.372496
Igf2r	-0.22208	0.371563
Strip1	0.157739	0.371435
Srsf4	-0.09621	0.371099
Septin8	-0.20121	0.367954
Aldh1l1	0.16088	0.367621
Tubg1	-0.14976	0.365133
Lgi1	-0.19032	0.363546
Dagla	0.104259	0.362449
Slc4a1	0.196731	0.362224
Eif5b	-0.1176	0.362118
Clpb	0.11551	0.361917
Gdap1l1	0.147309	0.359911
Gria3	-0.20148	0.358076
Grm2	-0.18163	0.357599
Washc4	-0.23839	0.357224
Cadps	0.187329	0.357189
Arf6	0.131947	0.356857
Kcnab2	0.204797	0.356708
Rps4x	-0.17273	0.355097
Mycbp2	-0.26042	0.354984
Gria2	-0.19064	0.354384
Atp1b3	0.102693	0.352736
Prrt3	0.145556	0.352548
Cops5	-0.15942	0.351677
Nedd4	0.186951	0.34945
Pgs1	-0.29049	0.349021
Fads2	-0.14819	0.348492
Tubb5	-0.20401	0.348115
Pfkp	-0.25071	0.347821
Cct6a	-0.16291	0.347081
Afdn	-0.26493	0.344781
Ubac2	-0.17409	0.343906
Sfxn3	0.163029	0.340203
Hectd4	0.209437	0.339552
Lmf1	-0.23772	0.339266
Eno2	-0.16311	0.337439
Palm	0.130944	0.336819
Igsf8	-0.15245	0.336197
Ppp2r2a	-0.18158	0.335604
Snrpd1	-0.1249	0.334751
Rogdi	0.177121	0.334191
Camk2d	0.19281	0.334134
Gpaa1	-0.25259	0.334076
Grm1	-0.1363	0.33258
Strap	-0.15585	0.331966
Rps2	0.151588	0.331297
Camkv	0.152668	0.330538
Ap1s1	0.106688	0.329203
Slc6a3	-0.15501	0.328707
Rps17	0.120011	0.326979
Dnajc10	-0.23232	0.326383
Mrpl51	0.069532	0.325602
Rpl22	0.073487	0.325121
Rapgef2	-0.20054	0.32418
Gria4	-0.15706	0.324029
Srgap3	0.179529	0.323524
Bckdha	0.193716	0.323112
Pigs	-0.16388	0.322988
Dlg4	0.201152	0.322367
Map4k4	-0.16037	0.321958
Cdipt	-0.1843	0.320934
Ppp2r5c	-0.13634	0.32045
Map1b	-0.23045	0.319378
Nf1	-0.18222	0.319352
Ap3b2	-0.19588	0.318677
Vps33a	-0.19474	0.318565
Ddb1	-0.17876	0.3174
Pafah1b1	-0.21868	0.316423
Znfx1	-0.28305	0.316132
Immt	0.126917	0.314138
Capzb	-0.15255	0.313574
A0A338P6I9	-0.09421	0.313236
Mapk8ip3	0.154566	0.312609
Pik3c3	-0.2029	0.310916
Dlat	-0.16003	0.309723
Nipsnap2	-0.16507	0.308927
Atp1a2	-0.16358	0.308234
Prdx4	0.221385	0.307947
Apmap	-0.09502	0.307364
H4c1	-0.06917	0.305747
Pfkl	-0.1637	0.305211
Eif3j2	-0.17638	0.305192
Mthfd1	-0.09406	0.304133
Huwe1	0.194016	0.30397
Dnm3	0.135477	0.302344
Ddx23	-0.15284	0.299719
Pld2	0.107623	0.298591
Syt12	-0.20267	0.298576
Cul1	0.176332	0.297056
Adcy9	0.093489	0.296662
Me2	-0.15947	0.2957
Brcc3	-0.21979	0.293114
Kcna3	0.150555	0.293004
Cnot1	0.158557	0.290992
Arfgef2	-0.26584	0.290869
Coro1c	-0.15091	0.289205
Gabrb3	-0.14196	0.288261
Mprip	-0.19804	0.286364
Tmem11	0.141771	0.285713
Rpl3	-0.18959	0.284765
Sorl1	-0.13299	0.281962
Cntnap1	-0.13493	0.281123
Gps1	0.144289	0.280652
Dnpep	-0.13108	0.280493
Mrpl28	-0.06091	0.280306
Sltm	-0.1755	0.279478
Sec23ip	-0.18011	0.272934
Cs	0.094871	0.272666
Gpx4	-0.12897	0.272614
Myo5a	0.189029	0.269078
Rps8	0.105929	0.268135
Src	-0.18791	0.267695
Iqsec1	0.163657	0.2674
Iqgap2	0.125075	0.266601
Mrpl57	0.061485	0.264788
Alg2	-0.13659	0.264699
Colgalt1	0.107775	0.264663
Mrpl27	0.067593	0.261223
Arf3	-0.14896	0.26079
Ap2a2	-0.13491	0.260406
Ap1g1	-0.18368	0.259745
Arhgap21	0.185993	0.259449
Usp15	-0.13677	0.257358
Elp3	-0.17142	0.257324
Farsa	-0.15601	0.257159
Hnrnpu	0.118773	0.257128
Abcd3	-0.12416	0.256242
Kifap3	-0.15401	0.256046
Snrnp200	-0.16026	0.254541
Rik_2210010C04Rik	0.114112	0.253864
Nckap1	0.142528	0.252645
Gigyf2	-0.16565	0.252368
Itpr1	0.246127	0.251808
Sfxn5	-0.09925	0.251377
Rab2a	-0.12817	0.250986
Ywhaz	0.089907	0.250698
Setd7	0.071442	0.249687
Ap3b1	-0.16741	0.249502
Gak	0.050425	0.247387
Mtch1	0.111646	0.247105
Tubb3	-0.15272	0.246721
Ap3d1	-0.15068	0.246716
Ablim1	0.193448	0.246371
Trmu	0.092131	0.246337
Myh9	-0.17094	0.245448
Gabra3	-0.14726	0.244795
Mpp6	0.13773	0.244573
Prmt5	0.111078	0.244231
Ogdhl	0.192603	0.243159
Gabbr2	0.074693	0.239893
Aars1	-0.10324	0.239766
Cyp46a1	-0.13255	0.239643
Fryl	0.176345	0.238798
Kctd12	-0.1211	0.23624
Tfg	-0.12063	0.235042
Ptprf	0.056984	0.234933
Usp10	-0.1585	0.232868
Dbn1	-0.13015	0.232728
Psmd13	0.137379	0.231073
Ywhah	0.068377	0.230117
Dhrs4	-0.11849	0.229675
Trappc14	0.096813	0.22949
Uggt1	-0.12533	0.22836
Slc3a2	0.099424	0.227855
Kcnd2	0.142063	0.227121
Tuba4a	0.14234	0.226471
Nap1l1	-0.13882	0.225956
Agap2	0.137054	0.225515
Cacnb4	0.137362	0.225376
Wfs1	0.141261	0.225072
Mark1	-0.14223	0.224413
Coro2b	-0.16774	0.223144
Bcr	0.142921	0.222771
Atp8a1	-0.11579	0.222529
Eef1a2	-0.10959	0.221762
Tecr	-0.18162	0.220733
Snph	-0.12495	0.218846
Gsk3b	-0.10651	0.218249
Rhot1	-0.15236	0.217662
Prkcsh	-0.10811	0.217067
Ruvbl2	-0.12504	0.21705
Map2k1	-0.16866	0.216279
Cap2	0.11534	0.215622
Prkacb	-0.11017	0.214971
Tubb2a	-0.1257	0.214742
Kcnma1	-0.14236	0.214707
Sv2a	0.085103	0.214452
Dmxl2	0.169057	0.21393
Mrps6	0.032098	0.212005
Atp6v1h	-0.07499	0.210994
Rpl15	0.098478	0.210557
Npepps	-0.06243	0.209808
Ran	0.139202	0.208866
Mrps7	0.065901	0.206835
Map1a	0.118289	0.205817
Coro2a	-0.11553	0.204663
Dennd4b	-0.11769	0.201754
Atp6v0a1	0.125337	0.201364
FAM120A	-0.13782	0.200507
Psmc1	0.083662	0.200168
Vars1	0.146179	0.196728
Hspa4	0.083652	0.195733
Myo9a	0.125875	0.193466
Samm50	-0.13617	0.193002
Ogdh	0.135915	0.192418
Agtpbp1	-0.09218	0.191618
Ehbp1	-0.13066	0.19139
Dad1	-0.06372	0.191124
Focad	0.107386	0.190471
Rpl24	0.057166	0.189671
Map9	0.148961	0.189395
Actr1a	-0.07749	0.186823
App	-0.10201	0.185988
Ywhag	-0.07306	0.184874
Ralgapa1	0.196853	0.184225
Syt7	0.095716	0.184167
Slc25a11	0.104873	0.18412
Gnao1	-0.1246	0.183673
Atp1a3	0.120031	0.18226
Add1	0.070435	0.182116
Derl1	-0.14001	0.18199
Mrpl35	0.084502	0.18053
Cul9	-0.08618	0.180478
Unc13a	0.109691	0.179996
Plxnb2	-0.0829	0.178618
Vps13c	0.125118	0.178409
Acsbg1	-0.13065	0.177789
Dctn3	-0.07922	0.176173
Tuba1a	-0.10159	0.175574
Mrps5	0.070409	0.174685
Arfgap1	-0.10675	0.173833
Rpl14	0.117775	0.172705
Cyld	-0.05977	0.172653
Rps3	-0.08921	0.172356
Psmb6	0.102564	0.172336
Ap2m1	-0.11814	0.171002
Bckdhb	0.098237	0.170079
Mapk1	-0.03161	0.169939
Prpf8	-0.13273	0.169175
Trappc4	0.102527	0.168983
Gpd2	-0.07919	0.168054
Susd2	-0.12263	0.167655
Eef1g	-0.11411	0.167451
Dhx30	-0.07898	0.16691
Astn1	-0.06144	0.16645
Adck5	0.072612	0.165707
Ppp1r12c	0.110219	0.165489
Mrps34	0.067079	0.165349
Myo18a	-0.08657	0.165225
Gnaq	0.058396	0.164382
Prdx1	0.070827	0.164153
Mgst3	-0.14335	0.16396
Smdt1	0.051711	0.162058
Jakmip1	0.087646	0.160862
Ahi1	-0.12538	0.160821
Gys1	0.112389	0.160652
Arhgef11	-0.08443	0.160557
Ndufaf6	-0.05957	0.160229
Kif2a	-0.11312	0.160138
Sipa1l1	0.076648	0.159052
Sv2c	0.047159	0.158371
Soga3	-0.08858	0.158102
Etf1	-0.07713	0.157677
Prkce	-0.10954	0.157622
Gria1_1	-0.09877	0.156855
Rtn1	0.067834	0.155078
Mff	-0.04419	0.154846
Sqor	0.074387	0.154589
Larp1	-0.11415	0.153999
Cct5	-0.07938	0.153932
Mrps9	-0.04141	0.1522
Cdc16	-0.07434	0.151905
Plppr4	0.070041	0.151622
Ttc3	0.132935	0.151448
Cyfip2	0.10545	0.150942
Dock3	0.114147	0.150592
Slc25a23	-0.05055	0.149727
Gapdh	0.074557	0.148333
Ptdss2	-0.08792	0.145941
Caprin1	-0.07211	0.145509
Camsap2	0.089085	0.144747
Pitpnm2	-0.10309	0.144192
Ggt7	-0.06862	0.143819
Hecw2	0.124414	0.142931
Tenm3	-0.11925	0.142416
Usp9x	-0.12947	0.14186
Dock4	0.110882	0.141516
Birc6	0.075894	0.14066
Myo1f	-0.08275	0.139754
Gnaz	-0.0899	0.139661
Abcb7	-0.09345	0.139543
Prdx3	-0.08617	0.138654
Cdc27	0.026509	0.138156
Bsn	0.081803	0.137934
Adam22	0.083344	0.137757
Ctnnb1	-0.08685	0.136879
Diras2	-0.06054	0.136801
Reep2	-0.07392	0.136606
Gabrb2	-0.08927	0.13638
Gria1	-0.05262	0.134214
Psmc2	0.044672	0.133819
Ak5	-0.06659	0.132136
Arhgap32	0.081324	0.131196
Syt3	0.077805	0.130811
Psma5	0.094682	0.129416
Rps15a	0.046983	0.129261
Scd3	-0.05759	0.128585
Kif3a	0.069163	0.127121
Ina	0.079714	0.126632
Srrm1	-0.04603	0.126218
Kif1a	-0.09435	0.124105
Atp9a	-0.09059	0.124024
Ddx3x	-0.05366	0.121288
Farp1	-0.06107	0.1212
Fasn	0.096584	0.121188
Lrrc8a	0.04496	0.120539
Ppp1cc	0.10397	0.120336
Ezr	0.074536	0.120114
Strip2	0.114414	0.120097
Nedd4l	0.0634	0.119917
Ryr2	0.07154	0.117725
Sirt2	-0.0613	0.116932
Pi4ka	0.111792	0.115168
Psmd2	-0.07964	0.115113
Srpk2	0.073133	0.115005
Safb	-0.0427	0.114904
Myo1b	0.079581	0.114279
Ube2o	0.057642	0.113473
Dop1b	0.079024	0.112782
Gad1	-0.08538	0.111326
Rpl19	-0.05874	0.110191
Map7	0.075874	0.108436
Prmt8	-0.07483	0.107952
Napa	0.019195	0.107711
Ndufa4	-0.0261	0.107371
Gabra1	-0.08706	0.105606
Kcna6	-0.04867	0.105582
Vps13d	0.061137	0.10551
Psmd1	-0.06103	0.105504
Fmnl2	-0.05172	0.104801
Strn	0.065966	0.104628
Aldh3a2	-0.05157	0.10431
Hspa8	-0.06676	0.104077
Tanc2	0.058046	0.10343
Rras2	-0.06619	0.10324
Sec23b	-0.0847	0.102691
Ganab	-0.07335	0.102332
Hspa12a	-0.05662	0.101997
Adam23	-0.06486	0.100877
Pfkm	-0.06307	0.100683
Scn1b	-0.05302	0.100383
Exd2	-0.05461	0.099859
Rab8b	-0.07571	0.099608
Ampd2	-0.07438	0.098397
Ngef	-0.05369	0.09791
Ampd3	-0.07493	0.096599
Sbf1	0.077505	0.095989
Hars1	0.083389	0.095281
Pde2a	0.071127	0.095152
Adgrb1	0.018904	0.094472
Prkcg	-0.06728	0.0939
Q6DFW0	0.060356	0.093234
Atp1a1	0.063738	0.092718
Myh10	-0.06256	0.092181
Ankib1	0.061961	0.092164
Actr2	-0.04038	0.091859
Cacna1e	0.043675	0.089705
Psmd12	-0.04849	0.0895
Rpl5	-0.04811	0.088746
Mccc1	-0.01275	0.088715
Ksr1	0.082634	0.087938
Herc1	0.070165	0.087142
Rpl11	-0.04093	0.086987
Rab12	0.043625	0.086364
Cul7	0.082967	0.085505
Tubb4a	0.053145	0.085045
Wdfy3	0.058341	0.084846
Myo1c	-0.05935	0.083873
Ywhae	-0.03945	0.083424
Slc12a6	-0.03164	0.082272
Slc1a2	-0.02543	0.082152
Adss1	0.067075	0.081741
Ppp1r12a	-0.04305	0.081633
Ppp2r5e	0.009874	0.081614
Dip2c	-0.08261	0.079927
Anapc5	-0.04635	0.079099
Nat8l	0.034336	0.079017
Dnm1l	-0.05092	0.078582
Zzef1	0.067273	0.077754
Plp1	-0.02515	0.076746
Rab3gap2	0.052222	0.076154
Ap1b1	-0.03626	0.073934
Snrnp70	-0.03698	0.07389
Mest	0.010824	0.072921
Mrps10	-0.02415	0.072884
Atad3	0.044804	0.072397
Kiaa0513	0.035791	0.072368
Snap47	-0.02467	0.072348
Upf3b	0.053733	0.072055
Ap2a1	-0.03778	0.071811
Trim3	-0.04536	0.071798
Myh14	0.053387	0.070087
Wdr7	0.058363	0.070037
Stum	-0.04933	0.069317
Gja1	-0.03511	0.069121
Tmem245	-0.04155	0.068008
Dync1i2	-0.03327	0.067234
Kctd16	0.041897	0.066464
Actr1b	0.038587	0.066371
Hsp90ab1	-0.03759	0.064532
Gphn	-0.04272	0.063909
Cars1	-0.0313	0.063319
Mrps27	0.034974	0.063142
Tpp2	-0.03963	0.061745
Gabra2	-0.02707	0.061565
Lyst	-0.04388	0.06042
Dctn4	-0.02568	0.059117
Csnk2b	-0.02708	0.059026
Mapk10	-0.04795	0.058169
Ipo7	0.031398	0.058047
Tuba8	0.057632	0.057223
Vps41	-0.04238	0.05689
Eps15l1	-0.0376	0.056888
Vps26a	0.03136	0.055958
Mrps15	0.042096	0.05578
Herc2	-0.04431	0.055489
Arhgef9	0.030524	0.055388
Eif3k	-0.02438	0.054954
Prxl2a	-0.02056	0.054565
Carm1	-0.03929	0.054555
Rps6ka4	-0.04728	0.054517
Micu1	-0.05186	0.053815
Syn1	-0.02593	0.053506
Usp11	-0.033	0.053464
Atp1b1	0.028203	0.053152
Vwa8	-0.03383	0.052368
Kctd8	0.041392	0.050604
Nptn	-0.03402	0.050115
Elp1	-0.03646	0.049563
Usp24	-0.04326	0.048482
Usp5	0.023258	0.047756
Cnp	-0.02856	0.047565
Apc	0.030995	0.047508
Rpl4	-0.03371	0.046806
Atp6v1a	-0.03429	0.045951
Wdr77	-0.03607	0.04513
Atp6v1b2	-0.03167	0.044557
Rangap1	0.033558	0.044241
Tcp1	0.024842	0.043658
Trappc9	-0.0317	0.042939
Vps13a	0.031746	0.041281
Slc27a1	-0.02508	0.040001
Slc8a2	0.016227	0.039775
Plxna4	-0.02287	0.038947
Brsk1	-0.03023	0.037592
Slc12a5	-0.01404	0.037003
Lmtk3	-0.02674	0.035772
Gabrg2	-0.0249	0.035111
Gucy1b1	-0.02717	0.034512
Mrs2	0.030098	0.034434
Ppp1ca	-0.02683	0.034064
Ube3c	0.019889	0.0338
Cox7c	-0.0105	0.033521
Pclo	0.027964	0.033395
Hdac6	0.023364	0.033168
Ppp6r3	0.028041	0.033151
Ano8	0.038042	0.033133
Gabra4	0.02396	0.03305
Ube3b	-0.02029	0.032966
Mink1	-0.02277	0.032371
Letmd1	0.017008	0.032244
Micu3	0.024366	0.031411
Hectd1	0.028103	0.031084
Tsc2	0.02762	0.030817
Dmxl1	-0.02408	0.030568
Tubb4b	-0.02713	0.0305
Wdr11	0.029507	0.029594
Timm50	0.007312	0.029458
Nbas	0.024106	0.029294
Vac14	0.024021	0.028095
Ppp6c	0.011991	0.028
Vps18	-0.02293	0.02769
Slc6a11	-0.01578	0.026878
Prkar2b	0.01458	0.026875
Spire1	-0.0116	0.026159
Pitpnm1	-0.01458	0.025729
Psme4	-0.01221	0.024449
Trim32	-0.01221	0.024371
Prkcb	0.015072	0.024257
Adgrl1	-0.01669	0.023882
Dnajc16	0.01139	0.023111
Uso1	-0.01683	0.023024
Strn3	0.013922	0.022109
Cdc42bpa	-0.01524	0.021734
Mogs	0.013867	0.021595
Ankfy1	0.017523	0.021122
Dnm1	-0.01537	0.021081
Slc4a10	0.01704	0.02104
Kidins220	-0.01771	0.021023
Wdr47	0.014206	0.019294
Unc80	0.027103	0.019211
Rap2b	-0.01412	0.018943
Dbt	-0.01391	0.018853
Elmo2	0.01561	0.01881
Grm3	-0.00853	0.018224
Pcca	0.004406	0.018064
Htt	0.016823	0.017721
Sf3b1	-0.00759	0.015897
Abhd6	0.006048	0.015607
Snd1	0.009127	0.014245
Rab3gap1	-0.00944	0.014028
Acadsb	0.007916	0.013715
Ipo9	-0.01022	0.01286
Hist1h2bp	-0.00622	0.012539
Eml2	-0.00903	0.012035
Arfgef1	-0.00985	0.011794
Ccdc136	0.005307	0.011599
Kif1b	0.008284	0.011196
Maob	0.003934	0.011024
Dnajc11	-0.00816	0.01059
Gramd1b	0.007093	0.010417
Kalrn	-0.0043	0.010005
Psmd14	-0.00391	0.00811
Osbpl6	-0.00367	0.007785
Hsp90aa1	0.004011	0.00746
Ube3a	-0.00369	0.005978
Ap3s2	-0.00286	0.005546
Septin6	0.00337	0.005324
Cdc42bpb	-0.00363	0.004965
Lgi3	0.003573	0.003708
Usp7	0.001935	0.002878
Itsn1	0.001337	0.002334
Prmt1	0.000508	0.000781

### Sheet: Bbs4KO-enriched proteins
Total cilia proteome n=135
Decreased in Nex-cre; Ift88fl/fl dataset (Pyramidal neuron-enriched)
GeneSymbol	WT_1	WT_2	WT_3	TurboID_1	TurboID_2	TurboID_3	VA-TurboID_1	VA-TurboID_2	VA-TurboID_3	Nex-TurboID_1	Nex-TurboID_2	Nex-TurboID_3	Bbs4KO-TurboID_1	Bbs4KO-TurboID_2	Bbs4KO-TurboID_3	Cluster	Peptide	p-value (Bbs4KO vs. TurboID)
Ahcyl1	3.25475	3.92091	4.00502	5.08746	6.07658	5.68026	6.49744	6.04526	6.72609	4.43036	4.00187	4.27769	8.16709	8.20562	9.03979	7	7	0.00212379
Aqp4	4.26474	4.46149	4.02488	5.32658	5.71416	6.43858	5.08775	4.98496	6.16302	5.42269	5.82834	4.67756	6.86332	7.18262	7.43996	4	2	0.0359244
Cct8	2.35512	2.70023	2.92809	5.36636	5.69181	5.55406	6.37075	6.08271	5.84752	5.69323	5.27528	5.476	8.5092	8.25113	8.50836	7	5	2.4279e-05
Cttn	2.98377	3.45846	3.73158	5.81491	5.82877	5.82747	6.26752	5.67929	5.56029	5.37453	5.8119	5.14245	7.72708	7.18002	8.56905	7	3	0.0383868
Epb41l1	3.22173	3.90477	4.01356	5.37974	6.38842	5.80817	6.07684	5.96106	5.81659	5.46814	5.27721	4.3436	7.91254	6.89911	7.79973	7	11	0.0183112
Fam171a1	2.47424	2.69822	3.29692	5.59121	6.15553	6.11268	5.80617	6.54611	6.47701	4.93262	4.64248	4.66623	8.59535	8.49487	9.17006	7	2	0.000605996
Fam171a2	3.49014	3.50313	2.92979	5.81975	6.18225	6.46753	6.78949	6.04065	5.69845	5.00273	4.82971	4.01496	8.11667	7.29091	8.03151	7	3	0.00885588
Hepacam	2.4225	3.14359	3.74593	6.51632	5.95743	6.50595	5.38262	5.8764	6.66382	5.21803	4.56249	4.53112	7.66082	7.92192	9.14091	7	2	0.0378002
Mag	1.6945	2.15621	2.29174	8.225	6.61502	6.37044	4.97045	4.47674	6.67373	4.60944	3.5819	3.68139	9.539	9.96065	8.52816	6	5	0.0388461
Map6	2.53879	3.57323	3.59889	5.37901	6.09113	5.92198	5.74652	5.73496	5.6343	5.6135	5.77393	5.22108	7.69827	7.19834	8.29753	7	18	0.0101817
Mbp	3.97346	3.9625	3.95267	4.76933	5.43133	5.48654	5.65876	5.44397	6.39304	5.02007	4.6349	4.45541	8.08733	8.40438	8.83552	7	7	0.000539234
Mrps31	2.44808	2.52225	2.80281	5.54698	6.0502	5.67604	6.20674	6.20953	6.18043	6.19443	5.8701	5.30972	7.25023	6.57296	6.73907	7	8	0.0148168
Myo6	1.3992	1.71613	1.70284	5.24677	5.7065	5.88921	5.82575	5.41863	5.61783	5.41488	5.49888	4.9526	9.45636	8.82751	8.80517	7	71	0.000303577
Ncam1	1.35492	1.52005	1.58481	6.32823	5.53106	5.3952	5.76633	5.4577	6.08662	4.77973	4.44875	4.42978	11.1016	10.5547	9.4489	6	74	0.00279235
Neo1	2.57783	3.22835	3.47379	5.49621	6.77632	6.70962	5.71355	5.53861	6.01416	4.28605	3.73211	3.34898	9.03901	8.51567	8.57557	7	3	0.0181826
Rtn4/NOGO	3.48823	3.89827	4.25627	4.72003	5.89385	5.46917	6.48023	5.48839	5.98601	4.93315	5.39645	4.40847	8.12625	7.92804	8.54517	7	29	0.00504547
Snap25	2.82966	3.19264	3.11768	6.59158	5.24022	6.45514	5.92758	6.03243	5.00953	5.20106	5.00233	5.3075	8.64673	8.00731	8.3146	7	2	0.0219516
Snap91	2.92733	3.3537	3.27025	4.63744	5.26439	5.52275	6.17584	5.89093	5.66698	5.54515	5.58574	4.86851	8.28208	7.801	8.43623	7	10	0.00111946
Sptan1	3.27249	3.80261	3.78838	4.93228	6.29458	5.81004	6.18792	5.4178	5.40028	5.1858	5.17532	4.40355	8.42919	7.33582	8.65322	7	85	0.0124712
Stim1	2.93656	3.24706	2.46847	6.11609	6.30701	4.87362	5.92134	5.50955	6.51832	4.21714	4.68592	5.45675	9.01655	8.90359	8.56088	7	2	0.0145835
Tnks1bp1	2.85109	3.90375	3.48023	4.34648	5.86641	5.95452	6.97718	5.84377	5.86225	5.4927	6.00589	4.74246	7.37469	6.95955	8.05713	7	5	0.0367619
